# Gene model for the ortholog of *cnk* in *Drosophila erecta*

**DOI:** 10.1101/2025.08.06.668985

**Authors:** Leon F. Laskowski, Brianna Cowan, Greta Leissa, Harper O. W. Wallace, Indrani Bose, Jeffrey S. Thompson, Maria S. Santisteban

## Abstract

Gene model for the ortholog of *connector enhancer of ksr* (*cnk*) in the Dere_CAF1 Genome Assembly (GenBank Accession: GCA_000005135.1) of *Drosophila erecta*. This ortholog was characterized as part of a developing dataset to study the evolution of the Insulin/insulin-like growth factor signaling pathway (IIS) across the genus *Drosophila* using the Genomics Education Partnership gene annotation protocol for Course-based Undergraduate Research Experiences.
