## Supplementary material for "Gene model for the ortholog of *cnk* in *Drosophila erecta*": Gene Model Data Files: DereCAF1_cnk.gff.txt

track name="GeneAnnotations" description="All Gene Annotations" color=0,0,200 visibility=3
scaffold_4845	GEP	CDS	12543376	12543433	.	+	0	gene_id "DereCAF1_cnk"; transcript_id "DereCAF1_cnk-PB";
scaffold_4845	GEP	CDS	12543591	12543754	.	+	2	gene_id "DereCAF1_cnk"; transcript_id "DereCAF1_cnk-PB";
scaffold_4845	GEP	CDS	12543813	12548252	.	+	0	gene_id "DereCAF1_cnk"; transcript_id "DereCAF1_cnk-PB";
scaffold_4845	GEP	stop_codon	12548253	12548255	.	+	.	gene_id "DereCAF1_cnk"; transcript_id "DereCAF1_cnk-PB";
scaffold_4845	GEP	exon	12543376	12543433	.	+	.	gene_id "DereCAF1_cnk"; transcript_id "DereCAF1_cnk-PB";
scaffold_4845	GEP	exon	12543591	12543754	.	+	.	gene_id "DereCAF1_cnk"; transcript_id "DereCAF1_cnk-PB";
scaffold_4845	GEP	exon	12543813	12548252	.	+	.	gene_id "DereCAF1_cnk"; transcript_id "DereCAF1_cnk-PB";
scaffold_4845	GEP	CDS	12543376	12543433	.	+	0	gene_id "DereCAF1_cnk"; transcript_id "DereCAF1_cnk-PA";
scaffold_4845	GEP	CDS	12543591	12543754	.	+	2	gene_id "DereCAF1_cnk"; transcript_id "DereCAF1_cnk-PA";
scaffold_4845	GEP	CDS	12543813	12548252	.	+	0	gene_id "DereCAF1_cnk"; transcript_id "DereCAF1_cnk-PA";
scaffold_4845	GEP	stop_codon	12548253	12548255	.	+	.	gene_id "DereCAF1_cnk"; transcript_id "DereCAF1_cnk-PA";
scaffold_4845	GEP	exon	12543376	12543433	.	+	.	gene_id "DereCAF1_cnk"; transcript_id "DereCAF1_cnk-PA";
scaffold_4845	GEP	exon	12543591	12543754	.	+	.	gene_id "DereCAF1_cnk"; transcript_id "DereCAF1_cnk-PA";
scaffold_4845	GEP	exon	12543813	12548252	.	+	.	gene_id "DereCAF1_cnk"; transcript_id "DereCAF1_cnk-PA";
